# Sympatric wren-warblers partition acoustic signal space and song perch height

**DOI:** 10.1101/754606

**Authors:** Shivam S. Chitnis, Samyuktha Rajan, Anand Krishnan

## Abstract

By evolving divergent acoustic signals, sympatric assemblages of animals may minimize potentially costly masking interference. Acoustic signal space may be multidimensional, with coexisting species also vocalizing from different regions of physical space. Here, we demonstrate acoustic signal space partitioning in four sympatric species of wren-warbler (Cisticolidae, *Prinia*), in an Indian dry deciduous scrub habitat. We find that the breeding songs of wren-warblers are divergent from each other in multivariate parameter space, with only minimal interspecific overlap. Partitioning of signal space exerts constraints on the intraspecific diversity of acoustic signals, and each species exhibits different strategies to overcome these constraints. Two species partition intraspecific signal space into multiple note types, whereas a third exhibits intraspecific variation in repetition rate, thus supporting song diversity within a constrained acoustic space. Finally, we find that the four species also partition song perch heights, thus exhibiting separation along multiple axes of acoustic signal space. We hypothesize that divergent song perch heights may be driven by competition for higher singing perches or other ecological factors rather than signal propagation. Acoustic signal partitioning along multiple axes may therefore, we propose, arise from a combination of diverse ecological processes.
