## Supplementary Data for "Sympatric wren-warblers partition acoustic signal space and song perch height"

### Sheet: Randomization tests
		Z score	P-value			All scores are against 10000 randomized distributions across the same range of PC values
All species		63.0431	<0.001			Significantly high Z scores indicate greater distances, and thus less acoustic overlap than expected by chance
Ashy versus grey-breasted		55.2338	<0.001
Ashy versus jungle		48.2409	<0.001		Each pair of species is separate from others, and do not overlap in acoustic space
Ashy versus plain		43.7387	<0.001
Grey-breasted versus jungle		45.4042	<0.001
Grey-breasted versus plain		41.361	<0.001
Jungle versus plain		38.84	<0.001

### Sheet: Chi squared tests
Chi Squared tests on perch height distributions
		P.inornata	P.socialis	P.hodgsonii	P.sylvatica
observed	0-2m	17	8	6	2
	2-5m	4	8	9	2
	5-10m	9	7	27	10
	>10m	6	10	7	11
expected	0-2m	8.30769	5.30769	11.3077	5.76923		The expected matrices are calculated assuming similar numbers of birds distribute independently across perch height categories
	2-5m	5.79021	5.30769	7.88112	4.02098
	5-10m	13.3427	12.2308	18.1608	9.26573
	>10m	8.55944	7.84615	11.6503	5.94406
	summed chi square	34.0322
	dF 9
